# Benchmark for simple and complex genome inversions

**DOI:** 10.1101/2025.11.28.691176

**Authors:** Siyuan Cheng, Fritz J Sedlazeck

## Abstract

**Background:** Inversions represent a consequential yet under-characterized form of structural variation, with roles in genomic disorders, evolution, and genome instability. However, their detection remains technically challenging, particularly within repeat-dense regions and for complex multi-breakpoint events. A lack of dedicated, high-quality benchmarks has hindered algorithmic improvement, performance comparison, and robust biological interpretation.

**Results:** Here, we present a comprehensive, multi-genome benchmark for simple and complex inversions derived from Strand-seq and phased long-read based assemblies across five reference samples, with breakpoint refinement using haplotype-resolved long-read assemblies. This tiered resource spans a broad spectrum of inversion classes, sizes, and zygosity states, and captures challenging genomic contexts including segmental duplications, inverted repeats, and composite rearrangements. We used this benchmark to systematically assess leading structural variant callers and alignment strategies across short-read, PacBio HiFi, and Oxford Nanopore data. Performance varied substantially by inversion class and genomic context: simple inversions were recovered with high sensitivity at sufficient coverage, whereas complex and heterozygous events remained difficult. Sniffles2 and Severus achieved the strongest recall for complex inversions, despite increased false-positive rates. We additionally benchmarked two commonly used long-read alignment pipelines (Minimap2 and VACmap), demonstrating that the mapper choice has a substantial impact on inversion detection in repetitive regions.

**Conclusion:** Together, this work provides the first unified, high-resolution inversion benchmark and reveals clear strengths and limitations of current methods across platforms. Our resource establishes a foundation for principled tool development, evaluation, and tuning, enabling the community to more accurately resolve inversion variation and its biological and clinical consequences.
