## Supplementary Tables for "Benchmark for simple and complex genome inversions"

### Sheet: S1 Assembly-refined Inversion s
Supplementary Table1: Assembly-refined Inversion Dataset with Stratifications across Samples
Sample	Tier	Total	Length				Genotype		Repeat
			50bp-10 kb	10-100 kb	100kb-1Mb	>1Mb	Hom	Het	Repeat >=5Kb	Repeat <5Kb
HG002	Tier 1	72	45	15	12	0	32	40	35	37
	Tier 2	53	0	20	24	9	7	46	34	19
	Tier 3	8	0	0	0	0	0	0	0	0
HG03486	Tier 1	77	49	25	3	0	32	45	30	47
	Tier 2	71	3	24	32	12	4	67	50	21
	Tier 3	15	0	0	0	0	0	0	0	0
HG02818	Tier 1	92	53	22	17	0	32	60	38	54
	Tier 2	62	3	26	24	9	4	58	49	13
	Tier 3	10	0	0	0	0	0	0	0	0
HG00733	Tier 1	66	46	15	5	0	30	36	29	37
	Tier 2	82	8	36	28	10	5	77	57	25
	Tier 3	4	0	0	0	0	0	0	0	0
NA19240	Tier 1	62	46	14	2	0	34	28	24	38
	Tier 2	73	5	30	32	6	9	64	51	22
	Tier 3	7	0	0	0	0	0	0	0	0

### Sheet: S2 Compasion between VACmap and
Supplementary Table 2: Assembly-refined Inversion comparision between VACmap and minimap2
HG002	VACmap	IMPRECISE	IMPRECISE_One_NoSignal	IMPRECISE_Two_Hap	NOSIGNAL	PRECISE_CONF	PRECISE_Low_CONF	PRECISE_Mid_CONF
	minimap2
	IMPRECISE	17	0	3	0	0	0	0
	IMPRECISE_One_NoSignal	6	1	1	0	0	0	0
	IMPRECISE_Two_Hap	2	0	1	0	0	0	0
	NOSIGNAL	2	2	4	8	16	1	1
	PRECISE_CONF	6	3	6	2	31	1	3
	PRECISE_Low_CONF	1	0	0	0	0	0	0
	PRECISE_Mid_CONF	2	0	1	0	2	0	1
HG03486	VACmap	IMPRECISE	IMPRECISE_One_NoSignal	IMPRECISE_Two_Hap	NOSIGNAL	PRECISE_CONF	PRECISE_Low_CONF	PRECISE_Mid_CONF
	minimap2
	IMPRECISE	18	1	3	0	0	0	0
	IMPRECISE_One_NoSignal	6	0	0	0	1	0	0
	IMPRECISE_Two_Hap	4	0	0	0	0	0	0
	NOSIGNAL	6	2	1	15	14	0	1
	PRECISE_CONF	7	3	6	1	32	3	7
	PRECISE_Low_CONF	4	0	0	0	0	0	0
	PRECISE_Mid_CONF	1	0	0	0	1	2	0
HG02818	VACmap	IMPRECISE	IMPRECISE_One_NoSignal	IMPRECISE_Two_Hap	NOSIGNAL	PRECISE_CONF	PRECISE_Low_CONF	PRECISE_Mid_CONF
	minimap2
	IMPRECISE	21	0	5	0	0	0	0
	IMPRECISE_One_NoSignal	7	0	0	0	0	0	0
	IMPRECISE_Two_Hap	3	0	0	0	0	0	0
	NOSIGNAL	7	2	2	10	12	0	4
	PRECISE_CONF	15	4	6	2	33	2	13
	PRECISE_Low_CONF	0	0	0	0	0	0	0
	PRECISE_Mid_CONF	0	0	0	0	1	0	1
HG00733	VACmap	IMPRECISE	IMPRECISE_One_NoSignal	IMPRECISE_Two_Hap	NOSIGNAL	PRECISE_CONF	PRECISE_Low_CONF	PRECISE_Mid_CONF
	minimap2
	IMPRECISE	20	0	6	0	0	1	0
	IMPRECISE_One_NoSignal	7	0	2	0	0	0	0
	IMPRECISE_Two_Hap	0	0	0	0	0	0	0
	NOSIGNAL	10	2	5	4	18	4	5
	PRECISE_CONF	2	1	3	6	23	1	6
	PRECISE_Low_CONF	0	0	1	0	0	0	0
	PRECISE_Mid_CONF	0	0	0	0	1	0	1
NA19240	VACmap	IMPRECISE	IMPRECISE_One_NoSignal	IMPRECISE_Two_Hap	NOSIGNAL	PRECISE_CONF	PRECISE_Low_CONF	PRECISE_Mid_CONF
	minimap2
	IMPRECISE	16	0	2	0	0	0	0
	IMPRECISE_One_NoSignal	7	0	2	0	0	0	0
	IMPRECISE_Two_Hap	3	0	1	0	0	0	0
	NOSIGNAL	10	5	6	7	13	4	7
	PRECISE_CONF	4	0	1	2	22	3	7
	PRECISE_Low_CONF	0	0	0	0	0	0	0
	PRECISE_Mid_CONF	0	0	0	0	0	1	3

### Sheet: S3 Stratified deviation analysi
Supplementary Table 3: Stratified deviation analysis on 30x across five samples
Normalized Length deviation	Assumption	HG002	HG03486	HG02818	HG00733	NA19240
	Large (>=5Kb) < Small TR (<5Kb)	0.8846	0.9365	0.6939	0.9111	0.9767
	Large < Small INV	0.4804	0.4	0.3962	0.3974	0.3618
	Het < Hom INV	0.2982	0.2727	0.5556	0.459	0.6667
	High coverage < Low coverage	0.3636	0.2928	0.4157	0.3577	0.4697
Normalized breakpoint deviation	Assumption	HG002	HG03486	HG02818	HG00733	NA19240
	Large (>=5Kb) < Small TR (<5Kb)	0.8846	0.8939	0.9	0.913	0.9535
	Large < Small INV	0.5222	0.6157	0.5037	0.5333	0.4051
	Het < Hom INV	0.2462	0.2568	0.5217	0.4839	0.7
	High coverage < Low coverage	0.3789	0.2872	0.3429	0.3191	0.4211

### Sheet: S4 Running time of SV callers a
Supplementary Table 4: Running time of SV callers (Total CPU minutes) of 30x HG002 and HG03486 samples
Sample	Data type	Caller	Total CPU minutes	Wall clock time
HG002	pb_minimap2	svim	38.35	44m45.503s
	pb_vacmap	svim	49.98	57m46.363s
	ont_minimap2	svim	142.53	150m46.402s
	ont_vacmap	svim	312.15	364m43.894s
	pb_minimap2	sniffles2	24.25	3m25.948s
	pb_vacmap	sniffles2	22.49	4m56.523s
	ont_minimap2	sniffles2	127.52	19m2.701s
	ont_vacmap	sniffles2	201.67	38m26.429s
	illumina	manta	299.3	2873.723s
	pb_minimap2	cutesv2	34.17	6m26.545s
	pb_vacmap	cutesv2	79.43	14m49.961s
	ont_minimap2	cutesv2	194.78	29m19.537s
	ont_vacmap	cutesv2	706.52	107m30.069s
	pb_minimap2	svision-pro	99.23	14m33.430s
	pb_vacmap	svision-pro	78.89	11m20.988s
	ont_minimap2	svision-pro	227.79	32m6.219s
	ont_vacmap	svision-pro	393.63	60m5.191s
	pb_minimap2	severus	45.53	12m17.835s
	pb_vacmap	severus	98.06	24m34.989s
	ont_minimap2	severus	176.22	36m5.001s
	ont_vacmap	severus	783.47	144m28.497s
	illumina	gridss2	462.61	74m50.823s
HG03486	pb_minimap2	svim	54.66	62m25.045s
	pb_vacmap	svim	70.91	82m35.378s
	ont_minimap2	svim	239.06	244m27.371s
	ont_vacmap	svim	574.5	639m5.114s
	pb_minimap2	sniffles2	28.06	5m7.940s
	pb_vacmap	sniffles2	54.82	10m18.331s
	ont_minimap2	sniffles2	103.35	18m36.596s
	ont_vacmap	sniffles2	458.27	67m39.335s
	illumina	manta	516.36	4034.715s
	pb_minimap2	cutesv2	34.01	8m0.882s
	pb_vacmap	cutesv2	113.68	20m39.130s
	ont_minimap2	cutesv2	114.57	19m2.976s
	ont_vacmap	cutesv2	646.4	87m6.850s
	pb_minimap2	svision-pro	91.79	13m44.268s
	pb_vacmap	svision-pro	89.7	14m23.373s
	ont_minimap2	svision-pro	171.01	24m40.140s
	ont_vacmap	svision-pro	858.38	125m8.450s
	pb_minimap2	severus	60.71	13m49.995s
	pb_vacmap	severus	130.02	28m51.153s
	ont_minimap2	severus	120.21	24m28.787s
	ont_vacmap	severus	1229.56	243m7.300s
	illumina	gridss2	708.14	120m43.052s

### Sheet: S5 Subsampling effect on Tier1 
Supplementary Table 5: Subsamping effect on Tier1 recall, precision, and F1 score across samples
Software	Combination	Metric	Pearson	Pearson_p	Spearman	Spearman_p
cuteSV2	Ont_Minimap2	Recall	0.998	0.002	1	0
cuteSV2	Ont_Minimap2	Precision	0.586	0.414	0.4	0.6
cuteSV2	Ont_Minimap2	F1	0.987	0.013	1	0
cuteSV2	Ont_Vacmap	Recall	0.997	0.003	1	0
cuteSV2	Ont_Vacmap	Precision	0.618	0.382	0.4	0.6
cuteSV2	Ont_Vacmap	F1	0.938	0.062	1	0
cuteSV2	Pb_Minimap2	Recall	0.998	0.002	1	0
cuteSV2	Pb_Minimap2	Precision	0.82	0.18	0.8	0.2
cuteSV2	Pb_Minimap2	F1	0.991	0.009	1	0
cuteSV2	Pb_Vacmap	Recall	1	0	1	0
cuteSV2	Pb_Vacmap	Precision	0.406	0.594	0.2	0.8
cuteSV2	Pb_Vacmap	F1	0.941	0.059	1	0
Severus	Ont_Minimap2	Recall	0.903	0.097	0.949	0.051
Severus	Ont_Minimap2	Precision	0.431	0.569	0.4	0.6
Severus	Ont_Minimap2	F1	0.853	0.147	0.8	0.2
Severus	Ont_Vacmap	Recall	0.823	0.177	1	0
Severus	Ont_Vacmap	Precision	0.922	0.078	1	0
Severus	Ont_Vacmap	F1	0.908	0.092	1	0
Severus	Pb_Minimap2	Recall	0.861	0.139	1	0
Severus	Pb_Minimap2	Precision	0.024	0.976	-0.2	0.8
Severus	Pb_Minimap2	F1	0.877	0.123	1	0
Severus	Pb_Vacmap	Recall	0.822	0.178	1	0
Severus	Pb_Vacmap	Precision	0.884	0.116	1	0
Severus	Pb_Vacmap	F1	0.871	0.129	1	0
Sniffles2	Ont_Minimap2	Recall	0.797	0.203	0.949	0.051
Sniffles3	Ont_Minimap2	Precision	-0.896	0.104	-0.8	0.2
Sniffles4	Ont_Minimap2	F1	0.732	0.268	0.8	0.2
Sniffles5	Ont_Vacmap	Recall	0.768	0.232	0.949	0.051
Sniffles6	Ont_Vacmap	Precision	0.668	0.332	0.8	0.2
Sniffles7	Ont_Vacmap	F1	0.697	0.303	0.8	0.2
Sniffles8	Pb_Minimap2	Recall	0.869	0.131	1	0
Sniffles9	Pb_Minimap2	Precision	-0.198	0.802	-0.4	0.6
Sniffles10	Pb_Minimap2	F1	0.876	0.124	1	0	10/
Sniffles11	Pb_Vacmap	Recall	0.805	0.195	0.949	0.051
Sniffles12	Pb_Vacmap	Precision	0.935	0.065	1	0
Sniffles13	Pb_Vacmap	F1	0.907	0.093	1	0
SVIM	Ont_Minimap2	Recall	0.95	0.05	1	0
SVIM	Ont_Minimap2	Precision	-0.331	0.669	-0.2	0.8
SVIM	Ont_Minimap2	F1	0.943	0.057	1	0
SVIM	Ont_Vacmap	Recall	0.999	0.001	1	0
SVIM	Ont_Vacmap	Precision	0.738	0.262	1	0
SVIM	Ont_Vacmap	F1	0.99	0.01	1	0
SVIM	Pb_Minimap2	Recall	0.983	0.017	1	0
SVIM	Pb_Minimap2	Precision	-0.843	0.157	-0.738	0.262
SVIM	Pb_Minimap2	F1	0.973	0.027	1	0
SVIM	Pb_Vacmap	Recall	0.999	0.001	1	0
SVIM	Pb_Vacmap	Precision	0.968	0.032	0.949	0.051
SVIM	Pb_Vacmap	F1	0.998	0.002	1	0
SVision-pro	Ont_Minimap2	Recall	0.957	0.043	1	0
SVision-pro	Ont_Minimap2	Precision	-0.652	0.348	-0.4	0.6
SVision-pro	Ont_Minimap2	F1	0.938	0.062	1	0
SVision-pro	Ont_Vacmap	Recall	0.995	0.005	1	0
SVision-pro	Ont_Vacmap	Precision	0.919	0.081	0.8	0.2
SVision-pro	Ont_Vacmap	F1	0.984	0.016	1	0
SVision-pro	Pb_Minimap2	Recall	0.797	0.203	1	0
SVision-pro	Pb_Minimap2	Precision	-0.162	0.838	0.4	0.6
SVision-pro	Pb_Minimap2	F1	0.737	0.263	1	0
SVision-pro	Pb_Vacmap	Recall	0.91	0.09	1	0
SVision-pro	Pb_Vacmap	Precision	0.681	0.319	0.8	0.2
SVision-pro	Pb_Vacmap	F1	0.854	0.146	1	0

### Sheet: S6 Data used in study
Supplementary Table 6: Data used in this study
Sample Name	Data Type	Data Source	Note
HG002	PacBio_HiFi	https://ftp.ncbi.nlm.nih.gov/ReferenceSamples/giab/data/AshkenazimTrio/HG002_NA24385_son/PacBio_HiFi-Revio_20231031/HG002_PacBio-HiFi-Revio_20231031_48x_GRCh38-GIABv3.bam
	ONT	https://epi2me.nanoporetech.com/giab-2025.01/	PAW70337, PAW71238
	Illumina	https://www.ncbi.nlm.nih.gov/sra/?term=SRR8861483	SRR8861483, SRR8861484, SRR8861485, SRR8861486
	Assembly	https://s3-us-west-2.amazonaws.com/human-pangenomics/index.html?prefix=T2T/HG002/assemblies/
HG00733	PacBio_HiFi	https://ftp.1000genomes.ebi.ac.uk/vol1/ftp/data_collections/HGSVC2/working/20190925_PUR_PacBio_HiFi/	20190925_PUR_PacBio_HiFi/HG00733_20190925_EEE_m54329U_190607_185248.Q20.fastq.gz, 20190925_PUR_PacBio_HiFi/HG00733_20190925_EEE_m54329U_190615_010947.Q20.fastq.gz, 20190925_PUR_PacBio_HiFi/HG00733_20190925_EEE_m54329U_190617_231905.Q20.fastq.gz, 20190925_PUR_PacBio_HiFi/HG00733_20190925_EEE_m54329U_190619_052546.Q20.fastq.gz, 20190925_PUR_PacBio_HiFi/HG00733_20190925_EEE_m54329U_190629_180018.Q20…
	ONT_UL	https://ftp.1000genomes.ebi.ac.uk/vol1/ftp/data_collections/HGSVC3/working/20230501_HGSVC_UL_ONT-UW/HG00733/	HG00733_20210727_UL_eee-prom1-1E-PAH36624_guppy-5.0.11-sup-prom_fastq_pass.fastq.gz, HG00733_20210728_UL_eee-prom1-1E-PAH36624_guppy-5.0.11-sup-prom_fastq_pass.fastq.gz, HG00733_20210729_UL_eee-prom1-1E-PAH36624_guppy-5.0.11-sup-prom_fastq_pass.fastq.gz, HG00733_20220215_UL_eee-prom1-1D-PAJ02977_guppy-5.0.11-sup-prom_fastq_pass.fastq.gz, HG00733_20220215_UL_eee-prom1-1F-PAJ09070_guppy-5.0.11-sup-…
	Illumina	https://www.ncbi.nlm.nih.gov/Traces/study/?acc=ERP010495&f=library_name_s%3An%3Ahg00733%3Ac&o=acc_s%3Aa	ERR895347, ERR899724, ERR899725, ERR899726, ERR903031
	Assembly	https://s3-us-west-2.amazonaws.com/human-pangenomics/index.html?prefix=working/HPRC_PLUS/HG00733/assemblies/year1_freeze_assembly_v2/
NA19240	PacBio_HiFi	https://www.ncbi.nlm.nih.gov/sra/?term=SRR11363957
	ONT_UL	https://human-pangenomics.s3.amazonaws.com/index.html?prefix=submissions/3471c92c-5b6a-4c20-9953-13e3a851debc--UCSC_HPRC_PLUS_nanopore_WashU_samples/GM19240/	03_14_23_R1041_GM19240_1_pass.fastq.gz, 03_14_23_R1041_GM19240_2_pass.fastq.gz, 03_14_23_R1041_GM19240_3_pass.fastq.gz
	Illumina	https://www.ncbi.nlm.nih.gov/Traces/study/?acc=ERP010495&f=library_name_s%3An%3Ana19240%3Ac&o=acc_s%3Aa	ERR894723, ERR894724, ERR899709, ERR899710, ERR899711
	Assembly	https://s3-us-west-2.amazonaws.com/human-pangenomics/index.html?prefix=working/HPRC_PLUS/NA19240/assemblies/year1_freeze_assembly_v2/
HG02818	PacBio_HiFi	https://s3-us-west-2.amazonaws.com/human-pangenomics/index.html?prefix=working/HPRC_PLUS/HG02818/raw_data/PacBio_HiFi/deepconsensus/v1pt2/
	ONT_UL	https://s3-us-west-2.amazonaws.com/human-pangenomics/index.html?prefix=working/HPRC_PLUS/HG02818/raw_data/nanopore/dorado0.7.2_sup4.1.0_5mCG_5hmCG/	02_22_23_R1041_HG02818_1_dorado0.7.2_sup4.1.0_5mCG_5hmCG.bam, 02_22_23_R1041_HG02818_2_dorado0.7.2_sup4.1.0_5mCG_5hmCG.bam, 02_22_23_R1041_HG02818_3_dorado0.7.2_sup4.1.0_5mCG_5hmCG.bam
	Illumina	https://s3-us-west-2.amazonaws.com/human-pangenomics/index.html?prefix=working/HPRC_PLUS/HG02818/raw_data/Illumina/child/	HG02818.final.cram
	Assembly	https://s3-us-west-2.amazonaws.com/human-pangenomics/index.html?prefix=working/HPRC_PLUS/HG02818/assemblies/year1_freeze_assembly_v2/
HG03486	PacBio_HiFi	https://s3-us-west-2.amazonaws.com/human-pangenomics/index.html?prefix=working/HPRC_PLUS/HG03486/raw_data/PacBio_HiFi/deepconsensus/v1pt2/	HG03486.m64043_200424_162541.dc.q20.fastq.gz, HG03486.m64043_200425_223840.dc.q20.fastq.gz, HG03486.m64043_200428_155222.dc.q20.fastq.gz
	ONT_UL	https://s3-us-west-2.amazonaws.com/human-pangenomics/index.html?prefix=working/HPRC_PLUS/HG03486/raw_data/nanopore/dorado0.7.2_sup4.1.0_5mCG_5hmCG/	02_15_23_R1041_HG03486_1_dorado0.7.2_sup4.1.0_5mCG_5hmCG.bam, 02_15_23_R1041_HG03486_2_dorado0.7.2_sup4.1.0_5mCG_5hmCG.bam, 02_15_23_R1041_HG03486_3_dorado0.7.2_sup4.1.0_5mCG_5hmCG.bam
	Illumina	https://s3-us-west-2.amazonaws.com/human-pangenomics/index.html?prefix=working/HPRC_PLUS/HG03486/raw_data/Illumina/child/	HG03486.final.cram
	Assembly	https://s3-us-west-2.amazonaws.com/human-pangenomics/index.html?prefix=working/HPRC_PLUS/HG03486/assemblies/year1_freeze_assembly_v2/
Note: for data provided with raw sequencing files (fastq or fastq.gz), we firstly downloaded all raw sequencing data, then concatenate all of them into one fastq file to do mapping. This include HG002_HiFi, HG00731_HiFi, HG00731_ONT, HG00732_HiFi, HG00732_ONT, HG00733_HiFi, HG00733_ONT, NA19238_ONT, NA19239_HiFi, NA19239_ONT, NA19240_ONT.

### Sheet: S7 30x INV calling statistics
Supplementary Table 7: Inversion calling statistics of callers at 30x data
Sample	Caller	Data type	Num of INV called	Overall Precision	Overall Recall	Overall F1	Tier1 Precision	Tier1 Recall	Tier1 F1	Tier2 Precision	Tier2 Recall	Tier2 F1
HG002	GRIDSS	Illumina	195	0.1198	0.12	0.1199	0.1037	0.1806	0.1317	0.02	0.0377	0.0261
HG002	Manta	Illumina	317	0.109	0.168	0.1322	0.0885	0.2083	0.1242	0.0247	0.1132	0.0405
HG002	SVIM	ONT_Minimap2	14	0.8571	0.096	0.1727	0.8571	0.1667	0.2791	0	0	0
HG002	SVision-pro	ONT_Minimap2	30	0.3667	0.088	0.1419	0.3667	0.1528	0.2157	0	0	0
HG002	Severus	ONT_Minimap2	145	0.6241	0.4	0.4875	0.5868	0.4861	0.5317	0.1935	0.283	0.2299
HG002	Sniffles2	ONT_Minimap2	92	0.6023	0.296	0.3969	0.5625	0.4306	0.4878	0.186	0.1132	0.1408
HG002	cuteSV2	ONT_Minimap2	67	0.5672	0.192	0.2869	0.5246	0.25	0.3386	0.1714	0.1132	0.1364
HG002	SVIM	ONT_VACmap	74	0.3514	0.216	0.2675	0.3425	0.3472	0.3448	0.0204	0.0377	0.0265
HG002	SVision-pro	ONT_VACmap	72	0.2639	0.152	0.1929	0.2639	0.2639	0.2639	0	0	0
HG002	Severus	ONT_VACmap	1731	0.2518	0.768	0.3793	0.1341	0.8333	0.231	0.1576	0.6792	0.2559
HG002	Sniffles2	ONT_VACmap	1464	0.1095	0.664	0.188	0.0647	0.7361	0.1189	0.0533	0.566	0.0974
HG002	cuteSV2	ONT_VACmap	282	0.25	0.344	0.2896	0.2154	0.4722	0.2958	0.0556	0.1698	0.0837
HG002	SVIM	PB_Minimap2	15	0.8667	0.104	0.1857	0.8667	0.1806	0.2989	0	0	0
HG002	SVision-pro	PB_Minimap2	37	0.3514	0.104	0.1605	0.3514	0.1806	0.2385	0	0	0
HG002	Severus	PB_Minimap2	105	0.6408	0.32	0.4268	0.6146	0.4583	0.5251	0.1591	0.1321	0.1443
HG002	Sniffles2	PB_Minimap2	99	0.5714	0.344	0.4295	0.5125	0.4444	0.4761	0.2353	0.2075	0.2206
HG002	cuteSV2	PB_Minimap2	98	0.5714	0.256	0.3536	0.5435	0.3889	0.4534	0.125	0.0755	0.0941
HG002	SVIM	PB_VACmap	67	0.3582	0.192	0.25	0.3582	0.3333	0.3453	0	0	0
HG002	SVision-pro	PB_VACmap	61	0.2459	0.12	0.1613	0.2459	0.2083	0.2256	0	0	0
HG002	Severus	PB_VACmap	1533	0.235	0.752	0.3581	0.1223	0.8056	0.2124	0.1466	0.6792	0.2411
HG002	Sniffles2	PB_VACmap	1418	0.1127	0.608	0.1901	0.0648	0.6806	0.1184	0.0575	0.5094	0.1033
HG002	cuteSV2	PB_VACmap	260	0.244	0.32	0.2769	0.2222	0.4583	0.2993	0.0357	0.1321	0.0562
HG00733	GRIDSS	Illumina	221	0.1337	0.1419	0.1377	0.1099	0.2121	0.1448	0.0299	0.0854	0.0443
HG00733	Manta	Illumina	283	0.1231	0.1757	0.1447	0.0843	0.1818	0.1152	0.046	0.1707	0.0725
HG00733	SVIM	ONT_Minimap2	14	0.6429	0.0608	0.1111	0.6429	0.1364	0.225	0	0	0
HG00733	SVision-pro	ONT_Minimap2	7	0.1429	0.0068	0.0129	0.1429	0.0152	0.0274	0	0	0
HG00733	Severus	ONT_Minimap2	206	0.5149	0.4865	0.5003	0.4201	0.5606	0.4803	0.2576	0.4268	0.3213
HG00733	Sniffles2	ONT_Minimap2	129	0.6172	0.4324	0.5085	0.5196	0.5152	0.5174	0.3553	0.3659	0.3605
HG00733	cuteSV2	ONT_Minimap2	53	0.7547	0.1757	0.285	0.7045	0.2424	0.3607	0.4091	0.122	0.1879
HG00733	SVIM	ONT_VACmap	71	0.3662	0.2095	0.2665	0.3077	0.303	0.3053	0.1176	0.1341	0.1254
HG00733	SVision-pro	ONT_VACmap	17	0.0588	0.0068	0.0121	0.0588	0.0152	0.0241	0	0	0
HG00733	Severus	ONT_VACmap	1812	0.245	0.7365	0.3676	0.1159	0.7727	0.2016	0.162	0.7073	0.2636
HG00733	Sniffles2	ONT_VACmap	1641	0.0759	0.5878	0.1345	0.0344	0.6061	0.0651	0.0445	0.5732	0.0826
HG00733	cuteSV2	ONT_VACmap	137	0.25	0.1486	0.1864	0.2214	0.2727	0.2444	0.0467	0.0488	0.0477
HG00733	SVIM	PB_Minimap2	16	0.75	0.0811	0.1463	0.75	0.1818	0.2927	0	0	0
HG00733	SVision-pro	PB_Minimap2	39	0.3077	0.0811	0.1283	0.3077	0.1818	0.2286	0	0	0
HG00733	Severus	PB_Minimap2	153	0.5753	0.3311	0.4203	0.5407	0.5455	0.5431	0.1507	0.1585	0.1545
HG00733	Sniffles2	PB_Minimap2	89	0.5679	0.2838	0.3785	0.4697	0.3636	0.4099	0.3	0.2195	0.2535
HG00733	cuteSV2	PB_Minimap2	106	0.5566	0.2432	0.3385	0.4835	0.3939	0.4342	0.2419	0.122	0.1622
HG00733	SVIM	PB_VACmap	76	0.3684	0.1959	0.2558	0.3239	0.3333	0.3286	0.0943	0.0854	0.0896
HG00733	SVision-pro	PB_VACmap	17	0.0588	0.0068	0.0121	0.0588	0.0152	0.0241	0	0	0
HG00733	Severus	PB_VACmap	1614	0.2038	0.6081	0.3053	0.0926	0.6818	0.163	0.1334	0.5488	0.2146
HG00733	Sniffles2	PB_VACmap	1417	0.0918	0.5405	0.1569	0.0389	0.5758	0.0728	0.0572	0.5122	0.1029
HG00733	cuteSV2	PB_VACmap	285	0.2582	0.3108	0.2821	0.1969	0.4242	0.2689	0.0933	0.2195	0.131
HG02818	GRIDSS	Illumina	209	0.1489	0.1373	0.1429	0.1444	0.2065	0.17	0.0062	0.0328	0.0104
HG02818	Manta	Illumina	357	0.1307	0.2222	0.1646	0.1034	0.2283	0.1424	0.0338	0.2131	0.0583
HG02818	SVIM	ONT_Minimap2	16	0.9375	0.098	0.1775	0.9375	0.163	0.2778	0	0	0
HG02818	SVision-pro	ONT_Minimap2	18	0.3333	0.0392	0.0702	0.3333	0.0652	0.1091	0	0	0
HG02818	Severus	ONT_Minimap2	244	0.5957	0.5752	0.5852	0.5694	0.7174	0.6349	0.1389	0.3607	0.2005
HG02818	Sniffles2	ONT_Minimap2	119	0.6239	0.3856	0.4766	0.6	0.5	0.5455	0.1373	0.2131	0.167
HG02818	cuteSV2	ONT_Minimap2	66	0.6667	0.1699	0.2708	0.6615	0.2391	0.3513	0.0435	0.0656	0.0523
HG02818	SVIM	ONT_VACmap	87	0.3563	0.2092	0.2636	0.3412	0.3152	0.3277	0.0345	0.0492	0.0405
HG02818	SVision-pro	ONT_VACmap	48	0.25	0.0784	0.1194	0.25	0.1304	0.1714	0	0	0
HG02818	Severus	ONT_VACmap	2450	0.2053	0.8039	0.327	0.1337	0.8913	0.2325	0.0961	0.6721	0.1681
HG02818	Sniffles2	ONT_VACmap	1841	0.0847	0.6732	0.1505	0.0661	0.8043	0.1222	0.0219	0.4754	0.0418
HG02818	cuteSV2	ONT_VACmap	139	0.2868	0.1569	0.2028	0.2868	0.2609	0.2732	0	0	0
HG02818	SVIM	PB_Minimap2	21	0.9524	0.1307	0.2299	0.9524	0.2174	0.354	0	0	0
HG02818	SVision-pro	PB_Minimap2	44	0.4545	0.1307	0.203	0.4545	0.2174	0.2941	0	0	0
HG02818	Severus	PB_Minimap2	141	0.6934	0.3595	0.4735	0.6842	0.5217	0.592	0.087	0.1148	0.0989
HG02818	Sniffles2	PB_Minimap2	102	0.6452	0.3333	0.4396	0.6163	0.4457	0.5173	0.175	0.1639	0.1693
HG02818	cuteSV2	PB_Minimap2	110	0.6364	0.268	0.3771	0.619	0.3804	0.4713	0.1111	0.0984	0.1043
HG02818	SVIM	PB_VACmap	90	0.3556	0.2157	0.2685	0.3409	0.3261	0.3333	0.0333	0.0492	0.0397
HG02818	SVision-pro	PB_VACmap	67	0.2388	0.1046	0.1455	0.2388	0.1739	0.2013	0	0	0
HG02818	Severus	PB_VACmap	1616	0.2289	0.7516	0.3509	0.1572	0.8152	0.2636	0.1016	0.6557	0.1759
HG02818	Sniffles2	PB_VACmap	1616	0.1043	0.6405	0.1795	0.075	0.7065	0.1356	0.0342	0.541	0.0644
HG02818	cuteSV2	PB_VACmap	303	0.2828	0.3399	0.3087	0.2655	0.4565	0.3358	0.0318	0.1639	0.0533
HG03486	GRIDSS	Illumina	207	0.164	0.1419	0.1522	0.1596	0.2597	0.1977	0.0063	0.0141	0.0087
HG03486	Manta	Illumina	366	0.148	0.2162	0.1757	0.1188	0.2987	0.1699	0.0375	0.1268	0.0579
HG03486	SVIM	ONT_Minimap2	18	0.8889	0.1081	0.1928	0.8889	0.2078	0.3368	0	0	0
HG03486	SVision-pro	ONT_Minimap2	22	0.5	0.0743	0.1294	0.5	0.1429	0.2222	0	0	0
HG03486	Severus	ONT_Minimap2	222	0.601	0.527	0.5616	0.5608	0.6623	0.6074	0.1863	0.3803	0.2501
HG03486	Sniffles2	ONT_Minimap2	109	0.6111	0.3514	0.4462	0.5882	0.5325	0.559	0.1429	0.1549	0.1486
HG03486	cuteSV2	ONT_Minimap2	66	0.6212	0.1892	0.29	0.6094	0.2727	0.3768	0.1071	0.0986	0.1027
HG03486	SVIM	ONT_VACmap	80	0.4125	0.2432	0.306	0.3733	0.3636	0.3684	0.0962	0.1127	0.1038
HG03486	SVision-pro	ONT_VACmap	53	0.2264	0.0811	0.1194	0.2264	0.1558	0.1846	0	0	0
HG03486	Severus	ONT_VACmap	2511	0.2261	0.7905	0.3516	0.0929	0.8312	0.1671	0.1595	0.7465	0.2628
HG03486	Sniffles2	ONT_VACmap	1877	0.0917	0.6622	0.1611	0.0464	0.7013	0.087	0.0497	0.6197	0.092
HG03486	cuteSV2	ONT_VACmap	146	0.3007	0.2027	0.2422	0.2958	0.3377	0.3153	0.0099	0.0563	0.0168
HG03486	SVIM	PB_Minimap2	21	0.8571	0.1216	0.213	0.8571	0.2338	0.3673	0	0	0
HG03486	SVision-pro	PB_Minimap2	43	0.3488	0.1014	0.1571	0.3488	0.1948	0.25	0	0	0
HG03486	Severus	PB_Minimap2	160	0.6258	0.3716	0.4663	0.6133	0.6104	0.6119	0.0794	0.1127	0.0931
HG03486	Sniffles2	PB_Minimap2	119	0.5648	0.3176	0.4066	0.5253	0.4935	0.5089	0.1607	0.1268	0.1417
HG03486	cuteSV2	PB_Minimap2	141	0.539	0.3041	0.3888	0.5149	0.4935	0.504	0.0972	0.0986	0.0979
HG03486	SVIM	PB_VACmap	87	0.3908	0.2365	0.2947	0.369	0.4026	0.3851	0.0536	0.0563	0.0549
HG03486	SVision-pro	PB_VACmap	77	0.2468	0.1284	0.1689	0.2468	0.2468	0.2468	0	0	0
HG03486	Severus	PB_VACmap	1809	0.2669	0.7905	0.3991	0.1091	0.7922	0.1919	0.1946	0.7887	0.3122
HG03486	Sniffles2	PB_VACmap	1748	0.1155	0.7095	0.1987	0.0511	0.7143	0.0954	0.0713	0.7042	0.1295
HG03486	cuteSV2	PB_VACmap	296	0.3045	0.3581	0.3291	0.277	0.5584	0.3703	0.0519	0.1408	0.0758
NA19240	GRIDSS	Illumina	201	0.1552	0.163	0.159	0.1353	0.2419	0.1735	0.0265	0.0959	0.0415
NA19240	Manta	Illumina	271	0.132	0.1556	0.1428	0.0996	0.2258	0.1382	0.0398	0.0959	0.0563
NA19240	SVIM	ONT_Minimap2	17	0.7647	0.0963	0.1711	0.7647	0.2097	0.3291	0	0	0
NA19240	SVision-pro	ONT_Minimap2	22	0.2727	0.0444	0.0764	0.2727	0.0968	0.1429	0	0	0
NA19240	Severus	ONT_Minimap2	205	0.602	0.6	0.601	0.5244	0.6774	0.5912	0.2909	0.5342	0.3767
NA19240	Sniffles2	ONT_Minimap2	122	0.6186	0.4296	0.5071	0.55	0.5806	0.5649	0.2857	0.3014	0.2933
NA19240	cuteSV2	ONT_Minimap2	63	0.5397	0.1481	0.2325	0.5085	0.2419	0.3279	0.1212	0.0685	0.0875
NA19240	SVIM	ONT_VACmap	81	0.3704	0.237	0.2891	0.3289	0.4032	0.3623	0.0893	0.0959	0.0925
NA19240	SVision-pro	ONT_VACmap	51	0.1765	0.0667	0.0968	0.1765	0.1452	0.1593	0	0	0
NA19240	Severus	ONT_VACmap	2012	0.2061	0.7852	0.3265	0.0958	0.8387	0.172	0.1332	0.7397	0.2257
NA19240	Sniffles2	ONT_VACmap	2010	0.0712	0.637	0.1281	0.0377	0.7419	0.0717	0.0361	0.5479	0.0678
NA19240	cuteSV2	ONT_VACmap	155	0.2468	0.2074	0.2254	0.2215	0.3387	0.2678	0.0413	0.0959	0.0578
NA19240	SVIM	PB_Minimap2	17	0	0	0	0	0	0	0	0	0
NA19240	SVision-pro	PB_Minimap2	22	0	0	0	0	0	0	0	0	0
NA19240	Severus	PB_Minimap2	205	0.5474	0.363	0.4365	0.504	0.5323	0.5177	0.1622	0.2192	0.1864
NA19240	Sniffles2	PB_Minimap2	122	0.8	0.2963	0.4324	0.7368	0.4194	0.5345	0.5455	0.1918	0.2838
NA19240	cuteSV2	PB_Minimap2	63	0.6226	0.1852	0.2855	0.5833	0.2742	0.373	0.2	0.1096	0.1416
NA19240	SVIM	PB_VACmap	36	0.6111	0.1778	0.2754	0.5758	0.3065	0.4	0.1765	0.0685	0.0987
NA19240	SVision-pro	PB_VACmap	0	0	0	0	0	0	0	0	0	0
NA19240	Severus	PB_VACmap	1624	0.1138	0.5111	0.1861	0.0786	0.629	0.1398	0.0413	0.411	0.075
NA19240	Sniffles2	PB_VACmap	828	0.0613	0.3704	0.1052	0.0409	0.4516	0.075	0.0222	0.3014	0.0413
NA19240	cuteSV2	PB_VACmap	146	0.3767	0.2889	0.327	0.3358	0.4516	0.3852	0.09	0.1507	0.1127
